# A scoping study of the whole-cell imaging literature: a foundational corpus, potential for mesoscale data synthesis, and implications for standardization of an emerging field

**DOI:** 10.1101/2025.02.03.636363

**Authors:** Mary Mirvis, Brooke Weingard, Steven N. Goodman, Wallace F. Marshall

**Affiliations:** Department of Biochemistry & Biophysics, University of California, San Francisco, San Francisco, CA; Department of Epidemiology and Population Health, Stanford University, Stanford, CA

## Abstract

The level of cellular organization bridging the mesoscale and whole-cell scale is coming into focus as a new frontier in cell biology. Great progress has been made in unraveling the complex physical and functional interconnectivity of organelles, but how the entire organelle network is spatially arranged within the cytoplasm is only beginning to be explored. Drawing on cross-disciplinary research synthesis methods, we systematically curated the whole-cell volumetric imaging literature, resulting in a corpus consisting of 89 studies and 118 image datasets. We describe the trajectory and current state of the field between 2004 and 2024. A broad characterization, or “scoping review”, of bibliometrics, study design, and reporting practices shows accelerating technological development and research output. We find high variability in study design and reporting practices, including imaging modality, model organism, cellular contexts, organelles imaged, and analyses. Due to the laborious, low-throughput nature of most volumetric imaging methods, we find trends toward small sample sizes (<10 cells) and small cell types. We describe common quantitative analyses across studies, including volumetric ratios of organelles and inter-organelle contact analyses. This work establishes the initial iteration of a growing dataset of whole-cell imaging literature and data, and motivates a call for standardized whole-cell imaging study design, reporting, and data sharing practices in the context of an emerging sub-field of cell biology. Our curated dataset now provides the basis for a plethora of future aggregate and comparative analyses to reveal larger patterns and generalized hypotheses about the systems behavior and regulation of whole-cell organelle networks. More broadly, we showcase the potential of new rigorous secondary research methods to strengthen cell biology’s literature review and reproducibility toolkit, create new avenues for discovery, and promote open research practices that support secondary data-reuse and integration.
