## Additional File 3 for "A scoping study of the whole-cell imaging literature: a foundational corpus, potential for mesoscale data synthesis, and implications for standardization of an emerging field"

### Sheet: Available datasets
	Study ID	Included/Borderline	Data Availability Notes	Imaging Modality	Resolution	Sample Size Number	Sample Size Notes	Public dataset link	Number of files	Data format	File type	Total size	Model System Specific	"Organelles"	Quantifications	Comparators/Conditions
Full dataset provided	Ezzedine 2023	Included	Electron microscopy images can be accessed Electron Microscopy Public Image Archive with the following reference, EMPIAR-11694. Computation and metric geometry for 3D reconstructions were realized using Dragonfly with scripts provided at gitlab.com/clariaddy/ stl_statistics and gitlab.com/clariaddy/mindist for the cryo-fixed cells. Source data are provided with this paper.	FIB-SEM	8nm chem-fixed or 10nm isotropic cryo-fixed	2	1 chemically fixed, 1 cryo-fixed	10.6019/EMPIAR-11694	2	aligned volume	TIFF	104.7 GB	Sanguina nivaloides (snow alga)	Nucleus; Mitochondria; Lipid Droplets; Chloroplast/Plastid	Volume; Volume fraction; Dimensions; Surface Area; Contacts/Associations	Methodology
	Laundon 2019	Included	("All relevant data are within the paper and its Supporting Information files. All TrakEM2 project files and electron microscopy files are available from figshare (doi. org/10.6084/m9.figshare.7346750.v2).")	ssTEM	70-150nm sections (z); xy?	5 choanocytes; 3 colonial s. rosetta cells; 3 single s. rosetta cells		doi. org/10.6084/m9.figshare.7346750.v2	30	TrakEM2 & reconstructions	.xml.gz (16), tif (14)	3.02 GB	s. rosetta (choanoflagellate), oscarella carmela (sponge) choanocytes	Nucleus; ER; Mitochondria; Vacuole/Lysosome; Golgi; Vesicles; Flagella/cilia; Centrosome/Basal Body; Other: glycogen granules, nucleolus, basal foot	Volume; Volume fraction; Dimensions; Count/#; Positioning/Distance; Contacts/Associations; Shape	Cell Type/Species; Other: Differentiation
	Mocaer 2023	Included	The FIB-SEM datasets generated during this study are available at Electron Microscopy Public Image Archive (EMPIAR) under the accession number EMPIAR11399. The complete dataset and associated segmentation can be visualized and interacted with using MoBIE (https://github.com/mobie/environmentaldinoflagellate-vCLEM).	FIB-SEM	8nm isotropic	1		10.6019/EMPIAR-11399; Github link doesn't work, can't search	1 (EMPIAR)	aligned cropped volume	TIFF	14.5 GB	Ensiculifera tyrrhenica (dinoflagellate)	Nucleus; Mitochondria; Chloroplast/Plastid; Golgi; Flagella/cilia; Other: starch aggregates, trichocyst, mucocyst	Volume; Volume fraction; Dimensions; Count/#
	Muller 2021	Included	Segmentation masks and crops of analyzed Î² cellshavebeen binned to near 16 nm isotropic voxel size and are available for download via https://betaseg.github.io/. The FIJI plugin BetaSeg Viewer and the plugin for importing KNOSSOS skeletons can be downloaded via the update site https://sites.imagej.net/ betaseg/.	FIB-SEM	~4 nm voxels (rescaled from near-isotropic)	7	3 low-glucose, 4 high-glucose	https://betaseg.github.io/; https://cloud.mpi-cbg.de/index.php/s/UJopHTRuh6f4wR8	7 (folders)	folders containing indiv masks, maps, quants for each structure	.tif	56.4	Primary mouse B cells	Nucleus; Mitochondria; Golgi; Other: Centriole, PC axoneme, insulin secretory granules, PM	Volume; Volume fraction; Dimensions; Count/#; Surface Area; Contacts/Associations	Metabolic State; Other: High glucose v low glucose
	Rudlaff 2020	Included	Y ("All relevant data are within the manuscript and its Supporting Information files.The supplemental files are available for download from the Electron Microscopy Public Image Archive (EMPIAR) as entry EMPIAR-10392(https://w ww.ebi.ac.uk/pdbe/ emdb/empiar/entry/10392/).")	FIB-SEM	5nm xy, 20nm z	11	11 fully rendered & analyzed: 4 early segmentation, 4 mid-segmentation, 1pvm rupture, 2 post-pvm rupture (+/- E54 treatment) 23 full schizonts (48-50hpi, +79 partial); 15 full schizonts in the 46-48hpi (+75 partial)	10.6019/EMPIAR-10392	11	multiframe micrographs	MRC (10); TIFF (1)	3.9 GB	Plasmodium falciparum	Nucleus; Vacuole/Lysosome; Centrosome/Basal Body; Other: residual body, basal complex, mature and immature rhoptries, apicoplasts, cytostomes, cytostome collars, "small electron-dense organelles (micronemes)"	Count/#; Contacts/Associations; Other: Nuclear apical buds	Cell Cycle; Stressors; Other: stressor - E64 protease inhibitor treatment
	Uwizeye 2021a	Included	"The authors declare that all the data supporting the findings of this study are available within the paper and in its supplementary information files. Raw FIB-SEM stacks are available at https://www.ebi.ac.uk/biostudies/studies/S-BSST575. Source data are provided with this paper"	FIB-SEM	4 or 8nm voxels (isotropic)	21	3 cells per species	https://www.ebi.ac.uk/biostudies/bioimages/studies/S-BSST575	3 zip files (1 per species, 3 full cells each)	aligned cropped volume		958.3	Mammiellophyceae (Micromonas RCC 827), Prymnesiophyceae (Emiliania RCC 909), Pelagophyceae (Pelagomonas RCC 100), Dinophyceae (Symbiodinium RCC 4014 clade A), Cyanidiophyceae (Galdieria SAG 21.92), Bacillariophyceae (Phaeodactylum Pt1 8.6), and Eustigmatophyceae (Nannochloropsis CCMP 526)	Nucleus; Mitochondria; Chloroplast/Plastid; Vesicles; Other: eu/heterochromatin,	Volume; Volume fraction; Surface Area; Contacts/Associations; Other: volume & SA scaling	Light/Dark; Cell Type/Species; Other: Trophic conditions
	Cortese 2020	Borderline	All these data will be shared with the scientific community for download through the EMPIAR platform and for smooth online visualization through MoBIE	FIB-SEM	5nm or 8nm voxel size	5	3 infected + 2 reference	10.6019/EMPIAR-10490	14 (MOI 0.5,24 hr, MOI 5 12hr, MOI 5 24hr, MOI4 6h, Mock; tilt series & reconstructed tomo; "S4" Area 2, Area 3, Cell 1, S5 Mock cell 1" unclear what these are)	tilt series & reconstructed tomos	MRC (tilt series), HDF5 (tomo), TIFFS (S4/S5?)	1.1 TB	Calu-3 (human lung epithelium, cultured)	Nucleus; ER; Mitochondria; Golgi; Other: DMVs, DMV-ER connectors	None	Stressors; Other: SARS-CoV2 infection
Partial dataset provided	Antao 2023	Included	Our SBF-SEM datasets are publicly available in the EMPIAR database: EMPIAR-11683. Live-cell imaging and light microscopy data are available in Zenodo: https://doi.org/10.5281/zenodo.10009391.Source data are provided with this paper.	SBF-SEM	2nm xy, 30-60nm z	21+ E.i. ; 4 Vero	21+ E.i. (â€œA minimum of 7 parasites were segmented completely per conditionâ€ [sporonts, sporoblasts, spores]); 4 Vero (inc PV, Fig 5)	10.6019/EMPIAR-11683	11 (2x24hr Vero,2x48hr Vero, 3x48hr PV, 2xPurified spores, 2xUninfected Vero - partial)	unprocessed micrograph stack	DM4	537.9 GB	Encephalitozoon intestinalis (microsporidian fungal pathogen) infecting Vero cells (African green monkey cultured kidney epithelial cells)	Nucleus; ER; Mitochondria; Vacuole/Lysosome; Other: E.i: polaroplast, anchoring disc, polar tube, nucleation center, exospore	Volume; Volume fraction; Dimensions; Contacts/Associations	Other: Developmental stages
	Hair 2024	Included	The SBF-SEM dataset generated and analysed for this study have been deposited and is available in the EMPIAR repository database [54]under the EMPIAR ID:11826 -https://www.ebi.ac.uk/empiar/EMPIAR-11826/. The electron tomography dataset generated and analysed for this study has been deposited and is available in the Zenodo repository - https://zenodo . org/records/10652021.	SBF-SEM	5nm xy, 100nm z (in vitro); 75nm (sand fly)	51	41 in vitro, 10 sand fly-derived	10.6019/EMPIAR-11826; https://zenodo.org/records/10652021	1; 12 (whole cell, midline, subpellicular MTs for 3 cells)	multiframe micrographs; single cell reconstructions	MRC; TIFF	131.9 GB; 17.3 GB	Leishmania mexicana	Nucleus; ER; Mitochondria; Vacuole/Lysosome; Lipid Droplets; Golgi; Flagella/cilia; Other: glycosome, acidocalcisome, kinetoplast, paraflagellar rod, PFR, flagellar pocket	Volume; Volume fraction; Dimensions; Count/#; Surface Area; Density	Cell Cycle; Other: Physiological relevance (in vitro vs sand fly-derived)
	McQuate 2023	Included	The SBFSEM data volumes for the sixteen different NMs used in this manuscript, including WT and mutants, are publicly available at webKnossos (http://demo.webknossos.org/), searchable by the dataset name indicated in the relevant source data. [information for 16 datasets included]	SBF-SEM	5nm xy, 40-50nm z	141	12 3dpf (12 w kinocilia, 10 w stereocilia), 65 5-6dpf HC (inc cilia); 19 cdh23 cells; 45 cav1.3a cells - only counted the ones for which multiple organelles are segmented/analyzed (cilia), according to figure legends	https://elifesciences.org/articles/80468#data (individual links to webknossos)	16 (Webknossos interactive vis, can download, annotate, etc (requires account), size depends on file format)	EM stack	OME-TIFF or TIFF zip (choice upon download)	25-200 MB each, need to check; some BBs are too large to download?	Zebrafish hair cells and supporting cells	Mitochondria; Flagella/cilia	Volume; Volume fraction; Dimensions; Count/#; Other: size scaling (org:cell, org:org)	Cell Type/Species; Other: development (young vs mature)
	Sakaguchi 2016	Included	EMPIAR-10052-10055	SBF-SEM	8.22nm xy, 70nm z	22	22 iRBCs, as well as 10 non-iRBCs which don't count becase they don't have organelles	10.6019/EMPIAR-10052; 10.6019/EMPIAR-10053; 10.6019/EMPIAR-10054; 10.6019/EMPIAR-10055	4	single micrograph	MRC	293+268+222+219.7 MB	Plasmodium falciparum-infected human red blood cells/erythrocytes	Nucleus; Mitochondria; Vacuole/Lysosome; Vesicles; Other: Maurer's cleft, parasitophorous vacuole, TVN, digestive vacuole, hemoglobin-containing structure	Volume; Volume fraction; Surface Area; Other: volume scaling	Other: developmental/life cycle stages
	Uwizeye 2021b	Included	Raw electron microscopy data are deposited in the Electron Microscopy Public Image Archive (EMPIAR), accession code EMPIAR-10672.	FIB-SEM	5-10 nm iso	27	20 free-living + 7 symbiotic	10.6019/EMPIAR-10672	21 (14 free, 7 symbiotic)	multiframe micrographs	TIFF	2.9 GB	algal endosymbiont Phaeocystis cordata w/ Â and w/o host Acantharia (radiolarian protozoa, marine microplankton)	Nucleus; Mitochondria; Vacuole/Lysosome; Chloroplast/Plastid; Other: plastid sub-compartments: pyrenoid, stroma, thylakoid nucleus sub-compartments: nucleolus, heteroch, euch	Volume; Volume fraction; Surface Area; Positioning/Distance; Contacts/Associations; Shape; Other: volume scaling (plastid/mito)	Metabolic State; Other: free-living vs symbiotic
