## Additional File 4 for "A scoping study of the whole-cell imaging literature: a foundational corpus, potential for mesoscale data synthesis, and implications for standardization of an emerging field"

### Sheet: Datasets_Mod_Cell_SS
Study ID	Year	Imaging Modality	Modality code	xy (nm)	z (nm)	Organism type	Cell Type	abbreviation	Cell Type Code	Min Sample Size	Sample Size Certain?	Marker color	Sample Size Notes	Organelles (common)	Organelles (specialized)
Tashyreva 2023	2023	SBF-SEM	3	6	100	Protist (diplonemid)	Lacrimia vacuolata	Lv	1	24	N	k	"dozens", pg 12 - 7 in Fig 5, 8 in Fig 6 (although 6I looks similar to 5H; lasta 3 in 6A look like 6H & 6I), 5 in Fig 7 (although 3rd & 4th look like 6H; 5th looks like 5C); 2 in Fig 8 (8L looks like 6H & 7H#3); 2 in Fig 9 (9F looks like 7H#1, rotated, 9G could be 7H#3)	Nucleus; Mitochondria; Lipid Droplets; Golgi; Flagella/cilia
Mocaer 2023	2023	FIB-SEM	1	8	8	Protist (dinoflagellate)	Ensiculifera tyrrhenica	Etyr	2	1	Y	b		Nucleus; Mitochondria; Chloroplast/Plastid; Golgi; Flagella/cilia
Decelle 2021	2021	FIB-SEM	1	8	8	Protist (dinoflagellate)	Brandtodinium nutricula	Bn	3	7	Y	b	3 free-living, 4 symbiotic	Nucleus; Mitochondria; Vacuole/Lysosome; Chloroplast/Plastid
Attias 2022	2022	FIB-SEM	1	?	?	Protist (parasitic protozoan)	Trypanosoma sp. 858	Tr858	4	1	N	k	Unclear	Nucleus; Lipid Droplets; Flagella/cilia
Ferreira 2008	2008	ssTEM	4	?	?	Protist (parasitic protozoan)	Trypanosoma cruzi	Tc	5	1	Y	b		Nucleus; Flagella/cilia
Girard-Dias 2012	2012	ET (cryo)	5	?	70 or 200	Protist (parasitic protozoan)	Trypanosoma cruzi	Tc	5	1	Y	b	(M&M mentions "35 tomograms (appox. 25 from epimastigotes and 10 from amastigotes and epimastigotes)"	Nucleus; Vacuole/Lysosome; Flagella/cilia
Ramos 2011	2011	ssTEM	4	200	200	Protist (parasitic protozoan)	Trypanosoma cruzi	Tc	5	1	Y	b		Nucleus; Mitochondria; Vesicles; Flagella/cilia
Gluenz 2015	2015	SBF-SEM	3	6-6.2	100	Protist (parasitic protozoan)	Trypanosoma brucei	Tb	6	1	Y	b	Fig 9. original data	Nucleus; Mitochondria; Vesicles; Flagella/cilia
Hughes 2017	2017	SBF-SEM	3	6-6.2	100	Protist (parasitic protozoan)	Trypanosoma brucei	Tb	6	79	Y	b	(different n's for each quant)	Nucleus; Mitochondria; Golgi; Flagella/cilia; Centrosome/Basal Body
Cooper 2017	2017	FIB-SEM	1	?	25	Protist (parasitic protozoan)	Trypanosoma (currawong)	TrCur	7	2	Y	b	2 full reconstructions; quants from 25 cells, only kinetoplasts segmented	Mitochondria; endosome	reservosome (late endosome)
Medeiros 2012	2012	FIB-SEM	1	3.5-6.07	3.5-6.07	Protist (parasitic protozoan)	Plasmodium chaubadi	Pc-iMe	8	10	Y	b	10 quantified (Table 1); 1 or 2 whole cell images	Nucleus; Vacuole/Lysosome
Rodriguez 2015	2015	X-ray diffraction	10	74-99	74-99	Protist (parasitic protozoan)	Neospora caninum	Nc	9	1	Y	b		Nucleus; Mitochondria
Hair 2024	2024	SBF-SEM	3	5	75-100	Protist (parasitic protozoan)	Leishmania mexicana	Lm	10	51	Y	b	41 in vitro, 10 sand fly-derived	Nucleus; ER; Mitochondria; Vacuole/Lysosome; Lipid Droplets; Golgi; Flagella/cilia
Burrell 2022	2022	SBF-SEM	3	?	100-200	Protist (parasitic protozoan)	Eimeria tenella	Et	11	25	Y	b		Nucleus; Mitochondria
Motta 2010	2010	FIB-SEM	1	?	113.5	Protist (parasitic protozoan)	Crithidia deanei	Cd	12	1	Y	b	"The description of events and timings in the C. deanei cell cycle were based on counts of 1000 cells."	Nucleus; Flagella/cilia
Conesa 2020	2020	SXT	2	50	50	Protist (parasitic protozoan)	Babesia divergens	Bd	13	40	N	k	at least 40 parasites in 19 RBCs, counted from Fig 4, couldn’t find SS stated in text;	Mitochondria
Koutsogiannis 2023	2023	Optical tomography (diffraction)	7	?	?	Protist (parasitic protozoan)	Toxoplasma gondii	Tg	14	3	Y	b	1 WT, 2 cerS1 mutant	Nucleus
Paredes-Santos 2012	2012	FIB-SEM	1	25	25	Protist (parasitic protozoan)	Toxoplasma gondii	Tg	14	2	Y	b	2 reconstructions stated, 1 full 3D model visualized		Other: secretory organelles (microneme, rhoptry, dense granules), conoid
Hanssen 2010	2010	ET (cryo)	5	0.93-2.33	300	Protist (parasitic protozoan)	Plasmodium falciparum	Pf	15	1	Y	b		Nucleus; Mitochondria; Vacuole/Lysosome
Hanssen 2013	2013	SXT	2	?	?	Protist (parasitic protozoan)	Plasmodium falciparum	Pf	15	32	N	k	32	Nucleus;	rhoptry
Hanssen 2013	2013	ET (chemical)	5	120-140	120-140	Protist (parasitic protozoan)	Plasmodium falciparum	Pf	15	17	N	k	17	Nucleus, mitochondria	rhoptry, cystosomal ring, apicoplast, polar rings
Hohmann-Marriott 2009	2009	STEM	9	1-2.8	20	Protist (parasitic protozoan)	Plasmodium falciparum	Pf-iHe	15	1	Y	b		Nucleus; Vacuole/Lysosome; Lipid Droplets; Golgi
Rudlaff 2020	2020	FIB-SEM	1	5	20	Protist (parasitic protozoan)	Plasmodium falciparum	Pf	15	11	Y	b	11 fully rendered & analyzed: 4 early segmentation, 4 mid-segmentation, 1pvm rupture, 2 post-pvm rupture (+/- E54 treatment) 23 full schizonts (48-50hpi, +79 partial); 15 full schizonts in the 46-48hpi (+75 partial)	Nucleus; Vacuole/Lysosome; Centrosome/Basal Body
Sakaguchi 2016	2016	SBF-SEM	3	8.22	70	Protist (parasitic protozoan)	Plasmodium falciparum	Pf-iHe	15	22	Y	b	22 iRBCs, as well as 10 non-iRBCs which don't count becase they don't have organelles	Nucleus; Mitochondria; Vacuole/Lysosome; Vesicles
Henderson 2007	2007	ET (cryo)	5	1.2	1.2	Protist (picoplankton)	Ostreococcus tauri	Ot	16	10	Y	b	10 (6 best cells used for quantitation) (52 imaged total); 23 dark-to-light transition; 29 light-to-dark transition;	Nucleus; ER; Mitochondria; Chloroplast/Plastid; Peroxisome; Golgi
Uwizeye 2021a	2021	FIB-SEM	1	4-8	4-8	Protist (plankton)	Micromonas	Mic	17	3	Y	b	3 cells per species	Nucleus; Mitochondria; Chloroplast/Plastid
Uwizeye 2021a	2021	FIB-SEM	1	4-8	4-8	Protist (plankton)	Emiliana	Emi	18	3	Y	b		Nucleus; Mitochondria; Chloroplast/Plastid
Decelle 2019	2019	FIB-SEM	1	8	8	Protist (phytoplankton/algae)	Phaeocystis cordata	Pcor	19	18	Y	b	8 symbiotic, 10 free-living; 2 representative cells shown	Nucleus; Chloroplast/Plastid
Uwizeye 2021b	2021	FIB-SEM	1	5-10	5-10	Protist (phytoplankton)	Phaeocystis cordata	Pcor	19	27	Y	b	20 free-living + 7 symbiotic (w/ Â and w/o host Acantharia (radiolarian protozoa, marine microplankton))	Nucleus; Mitochondria; Vacuole/Lysosome; Chloroplast/Plastid
Uwizeye 2021a	2021	FIB-SEM	1	4-8	4-8	Protist (plankton)	Symbiodinium	Sym	20	3	Y	b		Nucleus; Mitochondria; Chloroplast/Plastid
Uwizeye 2021a	2021	FIB-SEM	1	4-8	4-8	Protist (plankton)	Galdieria	Gal	21	3	Y	b		Nucleus; Mitochondria; Chloroplast/Plastid
Uwizeye 2021a	2021	FIB-SEM	1	4-8	4-8	Protist (plankton)	Phaeodactylum	Phae	22	3	Y	b		Nucleus; Mitochondria; Chloroplast/Plastid
Uwizeye 2021a	2021	FIB-SEM	1	4-8	4-8	Protist (plankton)	Nannochloropsis	Nan	23	3	Y	b		Nucleus; Mitochondria; Chloroplast/Plastid
Umemura 2020	2020	Optical tomography (diffraction)	7	100	360	Protist (diatom, algae/plankton)	Cylindrotheca sp.	Cyl	24	1	Y	b		Vacuole/Lysosome; Chloroplast/Plastid
Ezzedine 2023	2023	FIB-SEM	1	8-10	8-10	Protist (snow alga/plant)	Sanguina nivaloides	Sn	25	2	Y	b	1 chemically fixed, 1 cryo-fixed	Nucleus; Mitochondria; Lipid Droplets; Chloroplast/Plastid
Ota 2016	2016	ssTEM	4	?	?	Protist (green alga)	Parachlorella kessleri	Pk	26	3	Y	b	1 per condition	Nucleus; Mitochondria; Vacuole/Lysosome; Lipid Droplets; Chloroplast/Plastid
Wayama 2013	2013	ssTEM	4	3-5	3-5	Protist (green alga)	Haematococcus pluvialis	Hp	27	2	Y	b	1 coccoid cell, 1 cyst cell	Nucleus; Mitochondria; Chloroplast/Plastid; Golgi
Feng 2023	2023	FIB-SEM	1	2.44	8	Protist (green alga)	Chlorella pyrenoidosa	Cp	28	9	N	k	3+ per growth stage; 20 imaged, 15 segmented, but 3 per stage chosen for reconstruction	Nucleus; ER; Mitochondria; Vacuole/Lysosome; Lipid Droplets; Chloroplast/Plastid
Uwizeye 2021a	2021	FIB-SEM	1	4-8	4-8	Protist (plankton)	Pelagomonas	Pel	29	3	Y	b		Nucleus; Mitochondria; Chloroplast/Plastid; Vesicles;
Deng 2018	2018	Fluorescence	8	45-125	55-140	Protist (green algae)	Chlamydomonas reinhartdii	Cr	30	1	Y	b		chloroplast/plastid
Diaz 2015	2015	HXT (ptychography)	8	180	180	Protist (green algae)	Chlamydomonas reinhartdii	Cr	30	3	Y	b	not stated; 3 individual cells shown in Fig 4bce, but could count ~10 total between 4a/d, although we can't tell how many are whole	Nucleus; Vacuole/Lysosome; Lipid Droplets
Hummel 2012	2012	SXT	2	30-50	30-50	Protist (green algae)	Chlamydomonas reinhartdii	Cr	30	14	Y	b	(6 wt; 8 mutant)	Nucleus; Mitochondria; Vacuole/Lysosome; Lipid Droplets; Chloroplast/Plastid; Flagella/cilia
Xu 2024	2024	SXT	2	30	30	Protist (green alga)	Chlamydomonas reinhartdii	Cr	30	12	Y	b	6 ctrl + 6 AgNP-treated	Nucleus; ER; Vacuole/Lysosome; Lipid Droplets; Flagella/cilia
Oi 2017	2017	FIB-SEM	1	25	50	Plant	Oryza sativa, mesophyll	Os	31	3	Y	b	1 visible 3D reconstruction, 2 addtl in supp movies (chloroplast counts)	Nucleus; Chloroplast/Plastid
Zechmann 2022	2022	FIB-SEM	1	?	80	Plant	Nicotiana tabacum	Nt	32	1	Y	b		Nucleus; Mitochondria; Vacuole/Lysosome; Chloroplast/Plastid; Peroxisome
Zechmann 2022	2022	ssTEM	4	?	80	Plant	Nicotiana tabacum	Nt	32	1	Y	b		Nucleus; Mitochondria; Vacuole/Lysosome; Chloroplast/Plastid; Peroxisome
Zechmann 2022	2022	FIB-SEM	1	?	80	Plant	Cucurbita pepo	Cpep	33	1	Y	b		Nucleus; Mitochondria; Vacuole/Lysosome; Chloroplast/Plastid; Peroxisome
Zechmann 2022	2022	ssTEM	4	?	80	Plant	Cucurbita pepo	Cpep	33	1	Y	b		Nucleus; Mitochondria; Vacuole/Lysosome; Chloroplast/Plastid; Peroxisome
Midorikawa 2022	2022	FESEM	11	10	100	Plant	Arabidopsis thaliana, mesophyll	At-m	34	6	Y	b	3L, 3D	Nucleus; Mitochondria; Vacuole/Lysosome; Chloroplast/Plastid; Peroxisome
Mirasole 2023	2023	Fluorescence	6	120	285	Plant	Arabidopsis thaliana, guard cell	At-g	35	10	N	k		Nucleus; Vacuole/Lysosome; Chloroplast/Plastid
Cui 2019	2019	ET (cryo)	5	4.3	300	Plant	Arabidopsis thaliana, cortical root	At-cr	36	1	Y	b	1 whole cell w multiple organelles; 3 whole-cell vacuole only	Nucleus; ER; Mitochondria; Vacuole/Lysosome; Chloroplast/Plastid; Golgi; MVB
Jiang 2010	2010	X-ray diffraction	10	50-60	50-60	Yeast	Schizosaccharomyces pombe	Sp	37	1	Y	b		Nucleus; ER; Mitochondria; Vacuole/Lysosome
Parkinson 2008	2008	SXT	2	20	20	Yeast	Schizosaccharomyces pombe	Sp	37	4	Y	b	1 early cc, 1 pre-division, 1 mother & 1 daughter (attached)	Nucleus; Mitochondria; Vacuole/Lysosome;
Zheng 2012	2012	HXT	8	50	50	Yeast	Schizosaccharomyces pombe	Sp	37	3	Y	b		Mitochondria; Vacuole/Lysosome; Lipid Droplets
Bianco 2023	2023	Optical tomography (phase contrast)	7	0.5 (?)	?	Yeast	Saccharomyces cerevisiae	Sc	38	4	Y	b		Nucleus; Vacuole/Lysosome
Carlson 2013	2013	SXT	2	50	50	Yeast	Saccharomyces cerevisiae	Sc	38	1	Y	b	A yeast cell	Nucleus; Mitochondria; Vacuole/Lysosome
Egebjerg 2024	2024	SXT	2	9.8-30	9.8-30	Yeast	Saccharomyces cerevisiae	Sc	38	72	Y	b	28 (14 WT, 6 Ncr1, 8 Npc2) - mentioned in M&M - this seems to be for analysis. In results pg 12 - n=72 (WT 24, ncr1 30, npc2 18) - this seems to be total 3D renderings, of which the above n=28 is a subset.	Vacuole/Lysosome; Lipid Droplets
Kichuk 2024	2024	Fluorescence	6	131-151	347-399	Yeast	Saccharomyces cerevisiae	Sc	38	90	Y	b	yeast - 90 (30 cells per metabolic state) (12 MRC-5 cells counted from Fig 6B-D, but EXCLUDED due to lack of cell boundary)	nucleus, ER; Mitochondria
Larabell 2004	2004	SXT	2	60	60	Yeast	Saccharomyces cerevisiae	Sc	38	3	Y	b		vacuole, lipid droplet, nucleus
Murata 2014	2014	STEM	9	5	25	Yeast	Saccharomyces cerevisiae	Sc	38	1	Y	b		Nucleus; Mitochondria; Vacuole/Lysosome
Perktold 2007	2007	ssTEM	4	30	80	Yeast	Saccharomyces cerevisiae	Sc	38	2	N	k	at least one chemically fixed and one cryofixed	Nucleus; ER; Mitochondria; Vacuole/Lysosome; Lipid Droplets
Uchida 2011	2011	SXT	2	50	50	Yeast	Saccharomyces cerevisiae	Sc	38	200	Y	b		Nucleus; Mitochondria; Vacuole/Lysosome; Lipid Droplets
Wei 2012	2012	FIB-SEM	1	3	3	Yeast	Saccharomyces cerevisiae	Sc	38	1	Y	b	1 cell per resolution	Nucleus; ER; Mitochondria; Vacuole/Lysosome; Lipid Droplets; Golgi; Vesicles;
Wei 2012	2012	FIB-SEM	1	5	5	Yeast	Saccharomyces cerevisiae	Sc	38	1	Y	b	1 cell per resolution	Nucleus; ER; Mitochondria; Vacuole/Lysosome; Lipid Droplets; Golgi; Vesicles;
Wei 2012	2012	FIB-SEM	1	3.72	15	Yeast	Saccharomyces cerevisiae	Sc	38	1	Y	b	1 cell per resolution	Nucleus; ER; Mitochondria; Vacuole/Lysosome; Lipid Droplets; Golgi; Vesicles;
Wu 2020	2020	FIB-SEM	1	CACM: xy? 0.42um (z); FIBSEM: 39.19nm milling (z?), pixel size 12.56nm (xy); ssTEM ?	CACM: xy? 0.42um (z); FIBSEM: 39.19nm milling (z?), pixel size 12.56nm (xy); ssTEM ?	Yeast	Saccharomyces cerevisiae	Sc	38	1	Y	b	comparing 3 modalities on 1 cell, FIB-SEM produces the only "whole cell"	Nucleus; Mitochondria; Vacuole/Lysosome; Lipid Droplets; Vesicles
Yamaguchi 2011	2011	ssTEM	4	30	30	Yeast	Saccharomyces cerevisiae	Sc	38	6	Y	b	(3 G1, 3 early G1)	ER; Mitochondria; Vacuole/Lysosome; Vesicles
Antao 2023	2023	SBF-SEM	3	2	30-60	Yeast (pathogenic)	Encephalitozoon intestinalis	Ei	39	21	N	k	21+ E.i. ("A minimum of 7 parasites were segmented completely per condition" [sporonts, sporoblasts, spores])	Nucleus; ER; Mitochondria; Vacuole/Lysosome
Dang 2023	2023	SXT	2	30	30	Yeast (pathogenic)	Candida utilis	Cu	40	40	N	k		Nucleus; Mitochondria; Vacuole/Lysosome; Lipid Droplets
Liu 2018	2018	SXT	2	30	30	Yeast (pathogenic)	Candida utilis	Cu	40	2	Y	b	1 G1 and 1 budding	Nucleus; Mitochondria; Vacuole/Lysosome; Lipid Droplets
Uchida 2009	2009	SXT	2	50	50	Yeast	Candida albicans	Ca	41	42	Y	b	split between yeast-like and germ tube (life cycle)	Nucleus; Mitochondria; Vacuole/Lysosome; Lipid Droplets
Laundon 2019	2019	ssTEM	4	?	70-150	Protist (choanoflagellate)	Salpingoeca rosetta	Sr	42	6	Y	b	3 colonial, 3 single	Nucleus; ER; Mitochondria; Vacuole/Lysosome; Golgi; Flagella/cilia; Centrosome/Basal Body; Vesicles
Laundon 2019	2019	ssTEM	4	?	70-150	Invertebrate	Oscarella carmela, choanocytes	Oc	43	5	Y	b		Nucleus; ER; Mitochondria; Vacuole/Lysosome; Golgi; Flagella/cilia; Centrosome/Basal Body
Feng 2016	2016	SBF-SEM	3	8.7	50	Invertebrate	Penaeus monodon	Pm	44	9	Y	b	Randomly selected spermatozoa	Nucleus; Mitochondria
Wacker 2015	2015	SEM-AT	13	5	70	Fish	Danio rerio, "long process" cell	ZbLP	45	1	Y	b		Nucleus; Mitochondria; Vacuole/Lysosome; Golgi
Wacker 2015	2015	SEM-AT	13	5	70	Fish	Danio rerio, "cogwheel" cell	ZbCog	46	1	Y	b		Nucleus; Mitochondria; Vacuole/Lysosome; Golgi
Wacker 2015	2015	SEM-AT	13	5	70	Fish	Danio rerio, thymus	ZbTh	47	1	Y	b	1 thymus, 1 cytotoxic t cell, 1 adrenal medulla neutrophil, 1 ea of unknown cell types (cogwheel and longer process)	Nucleus; ER; Mitochondria; Vacuole/Lysosome; Golgi
Liu 2018	2018	Fluorescence (AO-LLSM)	6	97	200	Fish	Danio rerio, neural progenitor cell	ZbNP	48	1	Y	b	1 of each cell type (see below); 3 time points for zebrafish neural progenitor	Nucleus; ER; Mitochondria; Golgi
Liu 2018	2018	Fluorescence (AO-LLSM)	6	97	200	Fish	Danio rerio, lens cell	ZbL	49	1	Y	b		Nucleus; ER; Mitochondria; Golgi
Liu 2018	2018	Fluorescence (AO-LLSM)	6	97	200	Fish	Danio rerio, skin cell	ZbS	50	1	Y	b		Nucleus; ER; Mitochondria; Golgi
McQuate 2023	2023	SBF-SEM	3	5	40-50	Fish	Danio rerio, hair cells	ZbHC	51	134	Y	b	12 3dpf (12 w kinocilia, 10 w stereocilia), 65 5-6dpf HC (inc cilia); 19 cdh23 cells; 45 cav1.3a cells - only counted the ones for which multiple organelles are segmented/analyzed (cilia), according to figure legends	Mitochondria, flagella/cilia
McQuate 2023	2023	SBF-SEM	3	5	40-50	Fish	Danio rerio, supporting cells	ZbSC	52	12	Y			Mitochondria, flagella/cilia
Liu 2018	2018	Fluorescence (AO-LLSM)	6	97	200	Fish	Danio rerio, retinal neuroepithelial cell	ZbRN	53	3	Y	b		Nucleus; ER; Mitochondria; Golgi
Wacker 2015	2015	SEM-AT	13	5	70	Fish	Danio rerio, cytotoxic T cell	ZbT	54	1	Y	b		Nucleus; ER; Mitochondria; Vacuole/Lysosome; Golgi
Wacker 2015	2015	SEM-AT	13	5	70	Fish	Danio rerio, adrenal medulla neutrophil	ZbAMN	55	1	Y	b		Nucleus; Mitochondria; Vacuole/Lysosome; Golgi
Pokrovskaya 2021	2021	SBF-SEM	3	6.7	35	Rodent	C57BL/6 (M. musculus)	C57BL	56	10	Y	b		Mitochondria
Li 2022	2022	SXT	2	60	60	Rodent	INS-1E (R. norvegicus)	RtBeta	57	132	Y	b	40 tomograms from SXT extended to 132. unsure if those original 40 are included in the 132. 3 for analysis	Nucleus; Mitochondria; Vesicles
Loconte 2022	2022	SXT	2	60	60	Rodent	INS-1E (R. norvegicus)	RtBeta	57	56	Y	b		Nucleus; Mitochondria; Vesicles
White 2020	2020	SXT	2	60	60	Rodent	INS-1E (R. norvegicus)	RtBeta	57	40	Y	b	8 x 5 conditions	Nucleus; Mitochondria; Lipid Droplets; Vesicles
Johkura 2022	2022	SBF-SEM	3	10	70	Rodent	R. norvegicus, hepatocyte	RtHep	58	8	Y	b	4 single-nuc, 4 binuc	Nucleus; Golgi
Yao 2018	2018	STXM	12	75-80	50	Rodent	M. musculus, macrophage	MsPM	59	1	Y	b		Nucleus; Vacuole/Lysosome
Deshmukh 2024	2024	SXT	2	30-46.5	30-46.5	Rodent	M. musculus, alpha cell	MsAlpha	60	8	Y	b	8 alpha, 7 beta	Nucleus; Mitochondria; Vesicles
Deshmukh 2024	2024	SXT	2	30-46.5	30-46.5	Rodent	M. musculus, beta cell	MsBeta	61	7	Y	b		Nucleus; Mitochondria; Vesicles
Muller 2021	2021	FIB-SEM	1	4	4	Rodent	M. musculus, beta cell	MsBeta	61	7	Y	b	3 low-glucose, 4 high-glucose	Nucleus; Mitochondria; Golgi; centrosome/basal body, flagella	centriole; axomene
Noske 2008	2008	ET (Cryo)	5	15-20	15-20	Rodent	M. musculus, beta cell	MsBeta	61	2	Y	b		Nucleus; Mitochondria; Golgi; MVB
Kelbauskas 2017	2017	Optical tomography (LCCT)	7	291-331	232-300	Rodent	J774A.1 (M. musculus)	K562	62	1	Y	b		Nucleus; Mitochondria
Okumura 2018	2018	ET	5	?	60-80	Mammal	Mm2T (Muntiacus muntjak)	Mm2T	63	1	Y	b		Mitochondria; Lipid Droplets;
Antao 2023	2023	SBF-SEM	3	2	30-60	NHP	Vero (Cercopithecus aethiops)	Vero	64	4	Y	b	4 Vero (inc PV, Fig 5)	nucleus, mito, ER
Hoffman 2020	2020	FIB-SEM	1	8	8	NHP	COS-7 (Cercopithecus aethiops)	COS7	65	2	Y	b		Nucleus; ER; Mitochondria
Valm 2017	2017	Fluorescence (LLS)	6	294-375	649-947	NHP	COS-7 (Cercopithecus aethiops)	COS7	65	10	Y	b		ER; Mitochondria; Vacuole/Lysosome; Lipid Droplets; Peroxisome; Golgi
Niclis 2015	2015	SXT	2	50	50	Human (undifferentiated)	hESC (embryonic)	hESC	66	12	N	k	(12 hESC and 12 hAEC imaged, but unclear if whole-cell. States that videos are available in elec supp material, but can't track it down online)	Nucleus; Mitochondria; Vacuole/Lysosome
Niclis 2015	2015	SXT	2	50	50	Human (undifferentiated)	hASC (adipose-derived)	hASC	67	12	N	k		Nucleus; Mitochondria; Vacuole/Lysosome
Wang 2023	2023	Fluorescence	6	40	200	Human (differentiated)	MCF10A (breast epithelia)	MCF10A	68	20	Y	b		Nucleus; Mitochondria, early endosome
Pollreisz 2020	2020	SBF-SEM	3	5	65-75	Human	RPE (retinal epithelia)	HuRPE	69	17	Y	b		Nucleus
Matharu 2023	2023	FIB-SEM	1	7	15	Human	platelet	HuPlt	70	64	Y	b	63 including mito (606 total cell+AGl, 300 Ctrl, 306 COVID)	mitochondria
Pokrovskaya 2020	2019	SBF-SEM	3	6.8	30	Human	platelet	HuPlt	70	30	Y	b		Mitochondria
Chen 2022	2022	SXT	2	60	60	Human (differentiated)	B lymphocyte	humB	71	1	Y	b	true whole-cell reconstruction	Nucleus; Mitochondria; Lipid Droplets
Loconte 2021	2021	SXT	2	50	50	Human (differentiated)	GM12878 (B lymphocyte)	humB	71	17	Y	b	17 B cells (7 native, 10 fixed); 3ea uninfected HEK293T-ACE2; Calu-3, A549-ACE2 + 3 infected (24hpi) + addlt at 6hpi (17 total infected cells means 14 @ 6hpi across 3 cell lines)	ER; Mitochondria; Lipid Droplets; Vesicles
Murphy 2011	2011	FIB-SEM	1	21	21	Human	T cell	T	72	1	Y	b		Nucleus; Mitochondria
Heymann 2009	2009	FIB-SEM (IA-SEM)	1	12	30	Human (cancer)	MNT-1 (melanoma)	MNT1	73	1	Y	b		Nucleus; ER; Mitochondria
Jadav 2023	2023	SBF-SEM	3	9	27	Human (cancer)	H446 (lung cancer)	H446	74	6	N	k	counting only 2-organelles (see Supp Table 1, total = 65), 1 monolayer + 5 mito/vesicles analysed (although we can't tell how many cells have which organelle combo; â€œVolumetric analyses of mitochondria for 30 intact cells in one whole tumorsphereâ€ mentioned in M&M section 2.5	Nucleus; Mitochondria; Vesicles
Wang 2023	2023	Fluorescence	6	40	200	Human (cancer)	MDA231 (breast cancer)	MDA231	75	20	Y	b	10 cells per 4 cell lines per 2 culture conditions	Nucleus; Mitochondria, early endosome
Wang 2023	2023	Fluorescence	6	40	200	Human (cancer)	T47D (breast cancer)	T47D	76	20	Y	b		Nucleus; Mitochondria, early endosome
Wang 2023	2023	Fluorescence	6	40	200	Human (cancer)	AU565 (breast cancer)	AU565	77	20	Y	b		Nucleus; Mitochondria, early endosome
Kelbauskas 2017	2017	Optical tomography (LCCT)	7	291-331	232-300	Human (cancer)	K562 (leukemia)	J774A1	78	1	Y	b		Nucleus; Mitochondria
Fogelqvist 2017	2017	SXT	2	100	100	Human (cancer)	HEK293T	HEK	79	2	Y	b		Nucleus; Vacuole/Lysosome; Vesicles
Loconte 2021	2021	SXT	2	50	50	Human (cancerous)	HEK293T	HEK	79	3	N	k		ER; Mitochondria; Lipid Droplets; Vesicles
Cho 2023	2023	Optical tomography (diffraction)	7	110	365	Human (cancer)	HeLa	HeLa	80	2	Y	b	(nucleus + autophagosome, Fig 5C, originally thought we'd include Fig 7 but cells appear to be cut off)	Nucleus; Autophagosome

### Sheet: Datasets_Organelles
# datasets per cell type	0-1	2	3	4	6
Study ID	Cell Type	abbreviation	Cell Type Code	Organelles (common)	nucleus	mito	vac/lyso	ER	LD	Golgi	chloroplast	vesicles	cilia/flag	peroxisome	cent/BB	endosome	MVB	autophag	Sum	Total common	Non-/Sub-organelles	Unsure	Total
Tashyreva 2023	Lacrimia vacuolata	Lv	1	Nucleus; Mitochondria; Lipid Droplets; Golgi; Flagella/cilia	1	1	0	0	1	1	0	0	1	0	0	0	0	0	5	5
Mocaer 2023	Ensiculifera tyrrhenica	Etyr	2	Nucleus; Mitochondria; Chloroplast/Plastid; Golgi; Flagella/cilia	1	1	0	0	0	1	1	0	1	0	0	0	0	0	5	5
Decelle 2021	Brandtodinium nutricula	Bn	3	Nucleus; Mitochondria; Vacuole/Lysosome; Chloroplast/Plastid	1	1	1	0	0	0	1	0	0	0	0	0	0	0	4	4	chromosomes, pyrenoid (sub-organelles)
Attias 2022	Trypanosoma sp. 858	Tr858	4	Nucleus; Lipid Droplets; Flagella/cilia	1	0	0	0	1	0	0	0	1	0	0	0	0	0	3	3
Ferreira 2008	Trypanosoma cruzi	Tc	5	Nucleus; Flagella/cilia	1	0	0	0	0	0	0	0	1	0	0	0	0	0	2	2
Girard-Dias 2012	Trypanosoma cruzi	Tc	5	Nucleus; Vacuole/Lysosome; Flagella/cilia	1	0	1	0	0	0	0	0	1	0	0	0	0	0	3	3
Ramos 2011	Trypanosoma cruzi	Tc	5	Nucleus; Mitochondria; Vesicles; Flagella/cilia	1	1	0	0	0	0	0	1	1	0	0	0	0	0	4	4
Gluenz 2015	Trypanosoma brucei	Tb	6	Nucleus; Mitochondria; Vesicles; Flagella/cilia	1	1	0	0	0	0	0	1	1	0	0	0	0	0	4	4
Hughes 2017	Trypanosoma brucei	Tb	6	Nucleus; Mitochondria; Golgi; Flagella/cilia; Centrosome/Basal Body	1	1	0	0	0	1	0	0	1	0	1	0	0	0	5	5
Cooper 2017	Trypanosoma (currawong)	TrCur	7	Nucleus; Mitochondria; endosome	1	1	0	0	0	0	0	0	0	0	0	0	0	0	2	2
Medeiros 2012	Plasmodium chaubadi	Pc-iMe	8	Nucleus; Vacuole/Lysosome	1	0	1	0	0	0	0	0	0	0	0	0	0	0	2	2
Rodriguez 2015	Neospora caninum	Nc	9	Nucleus; Mitochondria	1	1	0	0	0	0	1	0	0	0	0	0	0	0	3	2
Hair 2024	Leishmania mexicana	Lm	10	Nucleus; ER; Mitochondria; Vacuole/Lysosome; Lipid Droplets; Golgi; Flagella/cilia	1	1	1	1	1	1	0	0	1	0	0	0	0	0	7	7	glycosome, acidocalcisome, kinetoplast,		paraflagellar rod, PFR, flagellar pocket
Burrell 2022	Eimeria tenella	Et	11	Nucleus; Mitochondria	1	1	0	0	0	0	0	0	0	0	0	0	0	0	2	2	Other: Refractile bodies, amylopectin granules,
Motta 2010	Crithidia deanei	Cd	12	Nucleus; Flagella/cilia	1	0	0	0	0	0	0	0	1	0	0	0	0	0	2	2
Conesa 2020	Babesia divergens	Bd	13	Nucleus; Mitochondria	1	1	0	0	0	0	0	0	0	0	0	0	0	0	2	2
Koutsogiannis 2023	Toxoplasma gondii	Tg	14	Nucleus	1	0	0	0	0	0	0	0	0	0	0	0	0	0	1	1
Paredes-Santos 2012	Toxoplasma gondii	Tg	14		0	0	0	0	0	0	0	0	0	0	0	0	0	0	0	0
Hanssen 2010	Plasmodium falciparum	Pf	15	Nucleus; Mitochondria; Vacuole/Lysosome	1	1	1	0	0	0	0	0	0	0	0	0	0	0	3	3
Hanssen 2013	Plasmodium falciparum	Pf	15	Nucleus;	1	0	0	0	0	0	0	0	0	0	0	0	0	0	1	1
Hanssen 2013	Plasmodium falciparum	Pf	15	Nucleus, mitochondria	1	1	0	0	0	0	0	0	0	0	0	0	0	0	2	2		polar rings, cystosomal ring,
Hohmann-Marriott 2009	Plasmodium falciparum	Pf-iHe	15	Nucleus; Vacuole/Lysosome; Lipid Droplets; Golgi	1	0	1	0	1	1	0	0	0	0	0	0	0	0	4	4
Rudlaff 2020	Plasmodium falciparum	Pf	15	Nucleus; Vacuole/Lysosome; Centrosome/Basal Body	1	0	1	0	0	0	0	0	0	0	1	0	0	0	3	3
Sakaguchi 2016	Plasmodium falciparum	Pf-iHe	15	Nucleus; Mitochondria; Vacuole/Lysosome; Vesicles	1	1	1	0	0	0	0	1	0	0	0	0	0	0	4	4
Henderson 2007	Ostreococcus tauri	Ot	16	Nucleus; ER; Mitochondria; Chloroplast/Plastid; Peroxisome; Golgi	1	1	0	1	0	1	1	0	0	1	0	0	0	0	6	6
Uwizeye 2021a	Micromonas	Sym	17	Nucleus; Mitochondria; Chloroplast/Plastid	1	1	0	0	0	0	1	0	0	0	0	0	0	0	3	3
Uwizeye 2021a	Emiliana	Mic	18	Nucleus; Mitochondria; Chloroplast/Plastid	1	1	0	0	0	0	1	0	0	0	0	0	0	0	3	3
Decelle 2019	Phaeocystis cordata	Pcor	19	Nucleus; Chloroplast/Plastid	1	0	0	0	0	0	1	0	0	0	0	0	0	0	2	2
Uwizeye 2021b	Phaeocystis cordata	Pcor	19	Nucleus; Mitochondria; Vacuole/Lysosome; Chloroplast/Plastid	1	1	1	0	0	0	1	0	0	0	0	0	0	0	4	4
Uwizeye 2021a	Symbiodinium	Pel	20	Nucleus; Mitochondria; Chloroplast/Plastid	1	1	0	0	0	0	1	0	0	0	0	0	0	0	3	3
Uwizeye 2021a	Galdieria	Emi	21	Nucleus; Mitochondria; Chloroplast/Plastid	1	1	0	0	0	0	1	0	0	0	0	0	0	0	3	3
Uwizeye 2021a	Phaeodactylum	Nan	22	Nucleus; Mitochondria; Chloroplast/Plastid	1	1	0	0	0	0	1	0	0	0	0	0	0	0	3	3
Uwizeye 2021a	Nannochloropsis	Gal	23	Nucleus; Mitochondria; Chloroplast/Plastid	1	1	0	1	0	0	0	0	0	0	0	0	0	0	3	3
Umemura 2020	Cylindrotheca sp.	Cyl	24	Vacuole/Lysosome; Chloroplast/Plastid	0	0	1	0	0	0	1	0	0	0	0	0	0	0	2	2
Ezzedine 2023	Sanguina nivaloides	Sn	25	Nucleus; Mitochondria; Lipid Droplets; Chloroplast/Plastid	1	1	0	0	1	0	1	0	0	0	0	0	0	0	4	4
Ota 2016	Parachlorella kessleri	Pk	26	Nucleus; Mitochondria; Vacuole/Lysosome; Lipid Droplets; Chloroplast/Plastid	1	1	1	0	1	0	1	0	0	0	0	0	0	0	5	5
Wayama 2013	Haematococcus pluvialis	Hp	27	Nucleus; Mitochondria; Chloroplast/Plastid; Golgi	1	1	0	0	0	1	1	0	0	0	0	0	0	0	4	4
Feng 2023	Chlorella pyrenoidosa	Cp	28	Nucleus; ER; Mitochondria; Vacuole/Lysosome; Lipid Droplets; Chloroplast/Plastid	1	1	1	1	1	0	1	0	0	0	0	0	0	0	6	6	chloroplast pyrenoid, thylakoid, nucleolus, heterochromatin, euchromatin	starch grains,
Uwizeye 2021a	Pelagomonas	Phae	29	Nucleus; Mitochondria; Chloroplast/Plastid; Vesicles;	1	1	0	0	0	0	1	0	0	0	0	0	0	0	3	4
Deng 2018	Chlamydomonas reinhartdii	Cr	30	chloroplast/plastid	0	0	0	0	0	0	1	0	0	0	0	0	0	0	1	1		(likely/uncertain - nucleus, vacuole)
Diaz 2015	Chlamydomonas reinhartdii	Cr	30	Nucleus; Vacuole/Lysosome; Lipid Droplets	1	0	1	0	1	0	0	0	0	0	0	0	0	0	3	3	starch platelets, pyrenoid, starch grains, nucleolus
Hummel 2012	Chlamydomonas reinhartdii	Cr	30	Nucleus; Mitochondria; Vacuole/Lysosome; Lipid Droplets; Chloroplast/Plastid; Flagella/cilia	1	1	1	0	1	0	1	0	1	0	0	0	0	0	6	6
Xu 2024	Chlamydomonas reinhartdii	Cr	30	Nucleus; ER; Vacuole/Lysosome; Lipid Droplets; Flagella/cilia	1	0	1	0	1	0	0	0	1	0	0	0	0	0	4	5
Oi 2017	Oryza sativa, mesophyll	Os	31	Nucleus; Chloroplast/Plastid	1	0	0	0	0	0	1	0	0	0	0	0	0	0	2	2
Zechmann 2022	Nicotiana tabacum	Cpep	32	Nucleus; Mitochondria; Vacuole/Lysosome; Chloroplast/Plastid; Peroxisome	1	1	1	0	0	0	1	0	0	1	0	0	0	0	5	5
Zechmann 2022	Nicotiana tabacum	Cpep	32	Nucleus; Mitochondria; Vacuole/Lysosome; Chloroplast/Plastid; Peroxisome	1	1	1	0	0	0	1	0	0	1	0	0	0	0	5	5
Zechmann 2022	Cucurbita pepo	Nt	33	Nucleus; Mitochondria; Vacuole/Lysosome; Chloroplast/Plastid; Peroxisome	1	1	1	0	0	0	1	0	0	1	0	0	0	0	5	5
Zechmann 2022	Cucurbita pepo	Nt	33	Nucleus; Mitochondria; Vacuole/Lysosome; Chloroplast/Plastid; Peroxisome	1	1	1	0	0	0	1	0	0	1	0	0	0	0	5	5
Midorikawa 2022	Arabidopsis thaliana, mesophyll	At-m	34	Nucleus; Mitochondria; Vacuole/Lysosome; Chloroplast/Plastid; Peroxisome	1	1	1	0	0	0	1	0	0	1	0	0	0	0	5	5
Mirasole 2023	Arabidopsis thaliana, guard cell	At-g	35	Nucleus; Vacuole/Lysosome; Chloroplast/Plastid	1	0	1	0	0	0	1	0	0	0	0	0	0	0	3	3
Cui 2019	Arabidopsis thaliana, cortical root	At-cr	36	Nucleus; ER; Mitochondria; Vacuole/Lysosome; Chloroplast/Plastid; Golgi; MVB	1	1	1	1	0	1	1	0	0	0	0	0	1	0	7	7
Jiang 2010	Schizosaccharomyces pombe	Sp	37	Nucleus; ER; Mitochondria; Vacuole/Lysosome	1	1	1	1	0	0	0	0	0	0	0	0	0	0	4	4
Parkinson 2008	Schizosaccharomyces pombe	Sp	37	Nucleus; Mitochondria; Vacuole/Lysosome;	1	1	1	0	0	0	0	0	0	0	0	0	0	0	3	3
Zheng 2012	Schizosaccharomyces pombe	Sp	37	Mitochondria; Vacuole/Lysosome; Lipid Droplets	0	1	1	0	1	0	0	0	0	0	0	0	0	0	3	3
Bianco 2023	Saccharomyces cerevisiae	Sc	38	Nucleus; Vacuole/Lysosome	1	0	1	0	0	0	0	0	0	0	0	0	0	0	2	2	peri-vacuolar membrane area
Carlson 2013	Saccharomyces cerevisiae	Sc	38	Nucleus; Mitochondria; Vacuole/Lysosome	1	1	1	0	0	0	0	0	0	0	0	0	0	0	3	3
Egebjerg 2024	Saccharomyces cerevisiae	Sc	38	Vacuole/Lysosome; Lipid Droplets	0	0	1	0	1	0	0	0	0	0	0	0	0	0	2	2
Kichuk 2024	Saccharomyces cerevisiae	Sc	38	nucleus; ER; Mitochondria	1	1	0	1	0	0	0	0	0	0	0	0	0	0	3	3
Larabell 2004	Saccharomyces cerevisiae	Sc	38	vacuole; lipid droplet; nucleus	1	0	1	0	1	0	0	0	0	0	0	0	0	0	3	3
Murata 2014	Saccharomyces cerevisiae	Sc	38	Nucleus; Mitochondria; Vacuole/Lysosome	1	1	1	0	0	0	0	0	0	0	0	0	0	0	3	3
Perktold 2007	Saccharomyces cerevisiae	Sc	38	Nucleus; ER; Mitochondria; Vacuole/Lysosome; Lipid Droplets	1	1	1	1	1	0	0	0	0	0	0	0	0	0	5	5
Uchida 2011	Saccharomyces cerevisiae	Sc	38	Nucleus; Mitochondria; Vacuole/Lysosome; Lipid Droplets	1	1	1	0	1	0	0	0	0	0	0	0	0	0	4	4
Wei 2012	Saccharomyces cerevisiae	Sc	38	Nucleus; ER; Mitochondria; Vacuole/Lysosome; Lipid Droplets; Golgi; Vesicles;	1	1	1	1	1	1	0	1	0	0	0	0	0	0	7	7
Wei 2012	Saccharomyces cerevisiae	Sc	38	Nucleus; ER; Mitochondria; Vacuole/Lysosome; Lipid Droplets; Golgi; Vesicles;	1	1	1	1	1	1	0	1	0	0	0	0	0	0	7	7
Wei 2012	Saccharomyces cerevisiae	Sc	38	Nucleus; ER; Mitochondria; Vacuole/Lysosome; Lipid Droplets; Golgi; Vesicles;	1	1	1	1	1	1	0	1	0	0	0	0	0	0	7	7
Wu 2020	Saccharomyces cerevisiae	Sc	38	Nucleus; Mitochondria; Vacuole/Lysosome; Lipid Droplets; Vesicles	1	1	1	1	0	0	0	1	0	0	0	0	0	0	5	5
Yamaguchi 2011	Saccharomyces cerevisiae	Sc	38	ER; Mitochondria; Vacuole/Lysosome; Vesicles	0	1	1	1	0	0	0	1	0	0	0	0	0	0	4	4
Antao 2023	Encephalitozoon intestinalis	Ei	39	Nucleus; ER; Mitochondria; Vacuole/Lysosome	1	1	1	1	0	0	0	0	0	0	0	0	0	0	4	4		polaroplast, anchoring disc, polar tube, nucleation center, exospore
Dang 2023	Candida utilis	Cu	40	Nucleus; Mitochondria; Vacuole/Lysosome; Lipid Droplets	1	1	1	0	1	0	0	0	0	0	0	0	0	0	4	4
Liu 2018	Candida utilis	Cu	40	Nucleus; Mitochondria; Vacuole/Lysosome; Lipid Droplets	1	1	1	0	1	0	0	0	0	0	0	0	0	0	4	4
Uchida 2009	Candida albicans	Ca	41	Nucleus; Mitochondria; Vacuole/Lysosome; Lipid Droplets	1	1	1	0	1	0	0	0	0	0	0	0	0	0	4	4
Laundon 2019	Salpingoeca rosetta	Oc	42	Nucleus; ER; Mitochondria; Vacuole/Lysosome; Golgi; Flagella/cilia; Centrosome/Basal Body; Vesicles	1	1	1	1	0	1	0	1	1	0	1	0	0	0	8	8
Laundon 2019	Oscarella carmela, choanocytes	Sr	43	Nucleus; ER; Mitochondria; Vacuole/Lysosome; Golgi; Flagella/cilia; Centrosome/Basal Body	1	1	1	1	0	1	0	0	1	0	1	0	0	0	7	7
Feng 2016	Penaeus monodon	Pm	44	Nucleus; Mitochondria	1	1	0	0	0	0	0	0	0	0	0	0	0	0	2	2
Wacker 2015	Danio rerio, "long process" cell	ZbCog	45	Nucleus; Mitochondria; Vacuole/Lysosome; Golgi	1	1	1	0	0	1	0	0	0	0	0	0	0	0	4	4
Wacker 2015	Danio rerio, "cogwheel" cell	ZbLP	46	Nucleus; Mitochondria; Vacuole/Lysosome; Golgi	1	1	1	0	0	1	0	0	0	0	0	0	0	0	4	4
Wacker 2015	Danio rerio, thymus	ZbAMN	47	Nucleus; ER; Mitochondria; Vacuole/Lysosome; Golgi	1	1	1	1	0	1	0	0	0	0	0	0	0	0	5	5
Liu 2018	Danio rerio, neural progenitor cell	ZbL	48	Nucleus; ER; Mitochondria; Golgi	1	1	0	1	0	1	0	0	0	0	0	0	0	0	4	4
Liu 2018	Danio rerio, lens cell	ZbNP	49	Nucleus; ER; Mitochondria; Golgi	1	1	0	1	0	1	0	0	0	0	0	0	0	0	4	4
Liu 2018	Danio rerio, skin cell	ZbRN	50	Nucleus; ER; Mitochondria; Golgi	1	1	0	1	0	1	0	0	0	0	0	0	0	0	4	4
McQuate 2023	Danio rerio, hair cells	ZbHC	51	Mitochondria, flagella/cilia	1	0	0	0	0	0	0	0	1	0	0	0	0	0	2	2
McQuate 2023	Danio rerio, supporting cells	ZbSC	52	Mitochondria, flagella/cilia	1	0	0	0	0	0	0	0	1	0	0	0	0	0	2	2
Liu 2018	Danio rerio, retinal neuroepithelial cell	ZbS	53	Nucleus; ER; Mitochondria; Golgi	1	1	0	1	0	1	0	0	0	0	0	0	0	0	4	4
Wacker 2015	Danio rerio, cytotoxic T cell	ZbT	54	Nucleus; ER; Mitochondria; Vacuole/Lysosome; Golgi	1	1	1	1	0	1	0	0	0	0	0	0	0	0	5	5
Wacker 2015	Danio rerio, adrenal medulla neutrophil	ZbTh	55	Nucleus; Mitochondria; Vacuole/Lysosome; Golgi	1	1	1	0	0	1	0	0	0	0	0	0	0	0	4	4
Pokrovskaya 2021	C57BL/6 (M. musculus)	C57BL	56	Mitochondria	0	1	0	0	0	0	0	0	0	0	0	0	0	0	1	1
Li 2022	INS-1E (R. norvegicus)	RtBeta	57	Nucleus; Mitochondria; Vesicles	1	1	0	0	0	0	0	1	0	0	0	0	0	0	3	3
Loconte 2022	INS-1E (R. norvegicus)	RtBeta	57	Nucleus; Mitochondria; Vesicles	1	1	0	0	0	0	0	1	0	0	0	0	0	0	3	3
White 2020	INS-1E (R. norvegicus)	RtBeta	57	Nucleus; Mitochondria; Lipid Droplets; Vesicles	1	1	0	0	1	0	0	1	0	0	0	0	0	0	4	4
Johkura 2022	R. norvegicus, hepatocyte	RtHep	58	Nucleus; Golgi	1	0	0	0	0	1	0	0	0	0	0	0	0	0	2	2
Yao 2018	M. musculus, macrophage	MsPM	59	Nucleus; Vacuole/Lysosome	1	0	1	0	0	0	0	0	0	0	0	0	0	0	2	2
Deshmukh 2024	M. musculus, alpha cell	MsAlpha	60	Nucleus; Mitochondria; Vesicles	1	1	0	0	0	0	0	1	0	0	0	0	0	0	3	3
Deshmukh 2024	M. musculus, beta cell	MsBeta	61	Nucleus; Mitochondria; Vesicles	1	1	0	0	0	0	0	1	0	0	0	0	0	0	3	3
Muller 2021	M. musculus, beta cell	MsBeta	61	Nucleus; Mitochondria; Golgi; centrosome/basal body; flagella	1	1	0	0	0	1	0	0	1	0	1	0	0	0	5	5	centriole; axomene
Noske 2008	M. musculus, beta cell	MsBeta	61	Nucleus; Mitochondria; Golgi; MVB	1	1	0	0	0	1	0	0	0	0	0	1	0	0	4	4
Kelbauskas 2017	J774A.1 (M. musculus)	K562	62	Nucleus; Mitochondria	1	1	0	0	0	0	0	0	0	0	0	0	0	0	2	2
Okumura 2018	Mm2T (Muntiacus muntjak)	Mm2T	63	Mitochondria; Lipid Droplets;	0	1	0	0	1	0	0	0	0	0	0	0	0	0	2	2
Antao 2023	Vero (Cercopithecus aethiops)	Vero	64	nucleus, mito, ER	1	1	0	1	0	0	0	0	0	0	0	0	0	0	3	3
Hoffman 2020	COS-7 (Cercopithecus aethiops)	COS7	65	Nucleus; ER; Mitochondria	1	1	0	1	0	0	0	0	0	0	0	0	0	0	3	3
Valm 2017	COS-7 (Cercopithecus aethiops)	COS7	65	ER; Mitochondria; Vacuole/Lysosome; Lipid Droplets; Peroxisome; Golgi	0	1	1	1	1	1	0	0	0	1	0	0	0	0	6	6
Niclis 2015	hESC (embryonic)	hASC	66	Nucleus; Mitochondria; Vacuole/Lysosome	1	1	1	0	0	0	0	0	0	0	0	0	0	0	3	3
Niclis 2015	hASC (adipose-derived)	hESC	67	Nucleus; Mitochondria; Vacuole/Lysosome	1	1	1	0	0	0	0	0	0	0	0	0	0	0	3	3
Wang 2023	MCF10A (breast epithelia)	MDA231	68	Nucleus; Mitochondria, early endosome	1	1	0	0	0	0	0	0	0	0	0	1	0	0	3	3
Pollreisz 2020	RPE (retinal epithelia)	HuRPE	69	Nucleus	1	0	0	0	0	0	0	0	0	0	0	0	0	0	1	1
Matharu 2023	platelet	HuPlt	70	mitochondria	0	1	0	0	0	0	0	0	0	0	0	0	0	0	1	1
Pokrovskaya 2020	platelet	HuPlt	70	Mitochondria	0	1	0	0	0	0	0	0	0	0	0	0	0	0	1	1
Chen 2022	B lymphocyte	humB	71	Nucleus; Mitochondria; Lipid Droplets	1	1	0	0	1	0	0	0	0	0	0	0	0	0	3	3
Loconte 2021	B lymphocyte (GM12878)	humB	71	ER; Mitochondria; Lipid Droplets; Vesicles	0	1	0	1	1	0	0	1	0	0	0	0	0	0	4	4
Murphy 2011	T cell	T	72	Nucleus; Mitochondria	1	1	0	0	0	0	0	0	0	0	0	0	0	0	2	2
Heymann 2009	MNT-1 (melanoma)	MNT1	73	Nucleus; ER; Mitochondria	1	1	0	1	0	0	0	0	0	0	0	0	0	0	3	3
Jadav 2023	H446 (lung cancer)	H446	74	Nucleus; Mitochondria; Vesicles	1	1	0	0	0	0	0	1	0	0	0	0	0	0	3	3
Wang 2023	MDA231 (breast cancer)	T47D	75	Nucleus; Mitochondria, early endosome	1	1	0	0	0	0	0	0	0	0	0	1	0	0	3	3
Wang 2023	T47D (breast cancer)	AU565	76	Nucleus; Mitochondria, early endosome	1	1	0	0	0	0	0	0	0	0	0	1	0	0	3	3
Wang 2023	AU565 (breast cancer)	MCF10A	77	Nucleus; Mitochondria, early endosome	1	1	0	0	0	0	0	0	0	0	0	1	0	0	3	3
Kelbauskas 2017	K562 (leukemia)	J774A1	78	Nucleus; Mitochondria	1	1	0	0	0	0	0	0	0	0	0	0	0	0	2	2
Fogelqvist 2017	HEK293T	HEK	79	Nucleus; Vacuole/Lysosome; Vesicles	1	0	1	0	0	0	0	1	0	0	0	0	0	0	3	3
Loconte 2021	HEK293T	HEK	79	ER; Mitochondria; Lipid Droplets; Vesicles	0	1	0	1	1	0	0	1	0	0	0	0	0	0	4	4
Cho 2023	HeLa	HeLa	80	Nucleus; Autophagosome	1	0	0	0	0	0	0	0	0	0	0	0	0	1	2	2
